# Low oxygen enhances trophoblast column growth by potentiating the extravillous lineage and promoting LOX activity

**DOI:** 10.1101/669796

**Authors:** Jenna Treissman, Victor Yuan, Jennet Baltayeva, Hoa T. Le, Barbara Castellana, Wendy P. Robinson, Alexander G. Beristain

## Abstract

Early placental development and the establishment of the invasive trophoblast lineage take place within a low oxygen environment. However, conflicting and inconsistent findings have obscured the role of oxygen in regulating invasive trophoblast differentiation. In this study, the effect of hypoxic, normoxic, and atmospheric oxygen on invasive extravillous pathway progression was examined using a human placental explant model. Here, we show that exposure to low oxygen enhances extravillous column outgrowth and promotes the expression of genes that align with extravillous trophoblast (EVT) lineage commitment. By contrast, super-physiological atmospheric levels of oxygen promote trophoblast proliferation while simultaneously stalling EVT progression. Low oxygen-induced EVT differentiation coincided with elevated transcriptomic levels of lysyl oxidase (*LOX*) in trophoblast anchoring columns, where functional experiments established a role for LOX activity in promoting EVT column outgrowth. The findings of this work support a role for low oxygen in potentiating the differentiation of trophoblasts along the extravillous pathway. Additionally, these findings generate insight into new molecular processes controlled by oxygen during early placental development.

**Summary Statement:** Low oxygen promotes extravillous trophoblast differentiation
