## Supplemental Table 1 for "Low oxygen enhances trophoblast column growth by potentiating the extravillous lineage and promoting LOX activity"

### Sheet: Supplemental Table 1 
	Maternal Age	Gestational Age	Smoking status	BMI
Oxygen and Explant Outgrowth (Figure 2)
P572	NA	6.5	NA	NA
P741	27	7.2	0	21.14
P748	39	8	0	16.93
P573	35	7	0	19.81
P752	33	7.5	0	19.8
P753	26	7.4	0	26.79
P833	30	7.5	0	22.14
P892	35	9	0	28.79
Average:	32.1429	7.65714	0	22.2
SD:	4.70562	0.667975	0	4.18068
Oxygen and Explant Gene Microarray Analysis (Figure 3, Figure 4)
P637	36	7.1	0	37.76
P638	25	6.3	0	19.753
P640	29	5.1	1	20.5104
P647	34	7.1	0	25.68
P654	25	5.2	0	25.5435
Average:	29.8	6.16	0.2	25.8494
SD:	5.06952	0.978775		25.8494
Immunofluorescence Microscopy (Whole tissue and explant; Figure 1, Figure6, Supplemental Figure 4)
P877 (explant)	32	8	0	25.875
P889 (explant)	26	8	0	21.1455
P148 (explant)	24	11	0	41.88
P145 (explant)	27	7.1	1	20.13
P184 (explant)	22	8	1	20.5977
P921 (explant)	27	6	0	22.0118
D173 (Decidual tissue)	22	9.3	1	35.0552
P1 (Placental tissue)	NA	6	NA	NA
Average:	25.7143	7.925	0.428571	26.6707
SD:	3.4983	1.66712		8.50638
BrdU incorporation/proliferation (Explant; Figure 4)
P877	32	8	0	25.975
P889	26	8	0	21.145
P921	27	6	0	22.0118
Average:	28.3333	7.33333	0	23.0439
SD:	3.21455	1.1547	0	2.57511
LOX activity and LOX inhibition (Explant; Figure 6, Figure 7)
P901	21	8	0	30.989
P892	35	9	0	28.793
P915	25	6.2	0	22.5412
P921	27	6	0	22.0119
P912	25	7.5	0	32.5562
Average:	28	8.5	0	29.891
SD:	9.89949	0.707107	0	1.55281
LOX RNA Scope (Explant and whole tissue; Figure 6)
P145 (placental tissue)	27	7.1	1	20.13
P892 (explant)	35	9	0	28.793
P1 (placental tissue)	NA	6	NA	NA
P921 (explant)	27	6	0	22.0119
P912 (explant)	25	7.5	0	32.556
Average:	28.5	7.12	0.25	25.8727
SD:	4.43471	1.24378		5.80457
N= 30 placenta
N= 1 decidua
