## Supplemental Table 3 for "Low oxygen enhances trophoblast column growth by potentiating the extravillous lineage and promoting LOX activity"

### Sheet: Proliferation related genes
ALYREF
ANAPC1
ANAPC15
ATR
AURKA
AURKB
BARD1
BLM
BORA
BUB1
BUB1B
CCNA2
CCNB1
CCNB2
CCNF
CDC20
CDC45
CDC7
CDCA8
CDK1
CENPE
CENPF
CENPN
CENPW
CHAF1B
CHEK1
CSCA8
DBF4
DLGAP5
DTL
E2F7
ECT2
ERCC4
FANCM
FEN1
GEN1
GINS1
GINS4
GTPBP4
H2AFY
HJURP
KIF11
KIF14
KIF18A
KIF22
KIF23
KIF4A
LIG4
MAD2L1
MCM3
MCM5
MCM6
MCM8
MKI67
MLH1
MMS22L
MYBL2
NAA10
NCAPG
NCAPH
NUSAP1
ORC6
PCNA
PLK1
POLA1
POLA2
POLD3
POLE2
PRC1
PTTG1
RACGAP1
RBBP7
RFC4
RRM1
RRM2
RRS1
SKA3
SLC25A5
SMC1A
SMC4
SPC25
SPDL1
TACC3
TIPIN
TOP2A
TPX2
TTL
TUBG1
TUBGCP5
UBE2C
UBE2S
WDHD1
WRN
ZMPSTE24
