## Supplemental Table 4 for "Low oxygen enhances trophoblast column growth by potentiating the extravillous lineage and promoting LOX activity"

### Sheet: Trophoblast Genes
TOTAL CURATED LIST	SIGNIFICANT
ADAM12	ITGA5
ADAM19	TFAP2A
ADAM8	GATA3
ASCL2	KLF5
CCNA2	EGFR
CCNE1	MYC
CD46	PEG10
CDH1	MKI67
CDH5	CCNA2
CDX2	ADAM19
CGB	FLT1
EGFR	TIMP1
ENDOU	ADAM12
EPCAM	CDH1
ERBB2
ERVFRD-1
ERVW-1
FABP7
FLT1
GATA3
GCM1
HLA-G
HMOX1
ITGA1
ITGA5
ITGA6
KLF5
KRT7
LAIR2
MKI67
MMP2
MYC
NOTCH1
NOTCH2
PEG10
PEG3
SPINT1
SPON2
TEAD2
TEAD4
TFAP2A
TFAP2B
TFAP2C
TFRC
TIMP1
TIMP2
TP63
